# A Single Cell Atlas of Lung Development

**DOI:** 10.1101/2021.01.21.427641

**Authors:** Nicholas M. Negretti, Erin J. Plosa, John T. Benjamin, Bryce A. Schuler, A. Christian Habermann, Christopher Jetter, Peter Gulleman, Chase J. Taylor, David Nichols, Brittany K. Matlock, Susan H. Guttentag, Timothy S. Blackwell, Nicholas E. Banovich, Jonathan A. Kropski, Jennifer M. S. Sucre

## Abstract

Lung organogenesis requires precisely timed shifts in the spatial organization and function of parenchymal cells, especially during the later stages of lung development. To investigate the mechanisms governing lung parenchymal dynamics during development, we performed a single cell RNA sequencing (scRNA-seq) time-series yielding 92,238 epithelial, endothelial, and mesenchymal cells across 8 time points from embryonic day 12 (E12) to postnatal day 14 (P14) in mice. We combined new computational analyses with RNA *in situ* hybridization to explore transcriptional velocity, fate likelihood prediction, and spatiotemporal localization of cell populations during the transition between the saccular and alveolar stages. We interrogated this atlas to illustrate the complexity of type 1 pneumocyte function during the saccular and alveolar stages, and we demonstrate an integrated view of the cellular dynamics during lung development.
