## Supplementary tables for "A Single Cell Atlas of Lung Development": Table S2 - Commitment to Car4.xlsx

### Sheet: Legend
A Single Cell Atlas of Lung Development
Nicholas M. Negretti 1 *, Erin J. Plosa 1 *, John T. Benjamin 1 *, Bryce A. Schuler 1, A. Christian Habermann 2, Christopher Jetter 1, Peter Gulleman 1, Chase J. Taylor 2, David Nichols 2, Brittany K. Matlock 3, Susan H. Guttentag 1, Timothy S. Blackwell 2,4,5, Nicholas E. Banovich 6, Jonathan A. Kropski** 2, 4,5, Jennifer M. S. Sucre**1,4
1Department of Pediatrics, Vanderbilt University Medical Center, Nashville, TN
2Division of Allergy, Pulmonary and Critical Care Medicine, Department of Medicine, Vanderbilt University Medical Center, Nashville, TN
3Flow Cytometry Shared Resource, Vanderbilt University Medical Center, Nashville, TN
4Department of Cell and Developmental Biology, Vanderbilt University, Nashville, TN
5Department of Veterans Affairs Medical Center, Nashville, TN
6Translational Genomics Research Institute, Phoenix, AZ
Table S2. Gene expression in the endothelium that is corrleated with the Car4+ fate probability.

### Sheet: Car4+ Correlated
	p_val	avg_logFC	pct.1	pct.2	p_val_adj
Car4	0	2.58327	0.987	0.143	0
Igfbp7	0	2.41078	0.993	0.376	0
Pmp22	0	2.07435	0.984	0.372	0
Emp2	0	1.90067	0.94	0.115	0
Ednrb	0	1.78524	0.923	0.107	0
Cyp4b1	0	1.61305	0.962	0.352	0
Kitl	0	1.44385	0.963	0.502	0
Ly6a	0	1.33728	0.969	0.566	0
Kdr	0	1.32225	0.975	0.598	0
Apln	0	1.29139	0.826	0.124	0
Timp3	0	1.28713	0.887	0.328	0
Sept4	0	1.09709	0.904	0.343	0
Fibin	0	1.07694	0.415	0.009	0
App	0	1.05304	0.986	0.828	0
Ecm1	0	1.02762	0.775	0.251	0
Cd24a	0	1.01783	0.709	0.14	0
Nrp1	0	1.00648	0.965	0.636	0
Rtn1	0	0.985423	0.706	0.087	0
Cldn5	0	0.977663	0.999	0.944	0
Ly6c1	0	0.948134	0.904	0.498	0
Icam2	0	0.896633	0.998	0.941	0
Tbx2	0	0.874167	0.658	0.01	0
Tmem204	0	0.864744	0.88	0.51	0
Bcam	0	0.862356	0.939	0.624	0
Tbx3	0	0.857493	0.863	0.373	0
Sirpa	0	0.845133	0.653	0.018	0
Plaur	0	0.83297	0.777	0.271	0
Tspan13	0	0.819226	0.985	0.858	0
Tbxa2r	0	0.810114	0.67	0.129	0
Serpine1	0	0.809387	0.438	0.005	0
Phlda1	0	0.801607	0.389	0.02	0
Pcdh1	0	0.783161	0.926	0.62	0
Ptpn4	0	0.767184	0.58	0.078	0
Ctsl	0	0.745627	0.822	0.418	0
Selenop	0	0.737214	0.911	0.666	0
Tmem176a	0	0.730858	0.835	0.472	0
Rcsd1	0	0.725563	0.737	0.236	0
Acvrl1	0	0.72349	0.993	0.874	0
Scn7a	0	0.719303	0.977	0.747	0
Cd34	0	0.718157	0.993	0.849	0
Sema7a	0	0.707423	0.681	0.183	0
Nhlrc2	0	0.690665	0.637	0.155	0
Chst1	0	0.686567	0.548	0.014	0
Hspb1	0	0.685936	0.408	0.069	0
Hopx	0	0.681889	0.572	0.052	0
Bpgm	0	0.680152	0.532	0.044	0
Prx	0	0.678145	0.712	0.24	0
Clec1a	0	0.677148	0.956	0.666	0
Dcbld1	0	0.673706	0.653	0.188	0
Ackr2	0	0.650793	0.632	0.183	0
Edil3	0	0.64828	0.649	0.218	0
Eva1b	0	0.644208	0.746	0.34	0
Vcl	0	0.635967	0.679	0.298	0
Ybx1	0	0.632578	0.947	0.852	0
Cyth3	0	0.624186	0.805	0.449	0
Ecscr	0	0.617279	0.972	0.889	0
Gem	0	0.616196	0.513	0.09	0
Ptp4a3	0	0.613856	0.704	0.289	0
Adgrl2	0	0.612708	0.789	0.482	0
Krt80	0	0.612432	0.477	0.029	0
Atp8a1	0	0.610388	0.501	0.074	0
Mapt	0	0.601713	0.513	0.06	0
Sema6a	0	0.598086	0.742	0.406	0
Impdh1	0	0.597802	0.8	0.452	0
Arhgef3	0	0.597229	0.685	0.253	0
Slc16a9	0	0.579159	0.488	0.053	0
S1pr1	0	0.578034	0.928	0.771	0
Trim16	0	0.564932	0.64	0.232	0
Dock4	0	0.558355	0.506	0.146	0
Mgst3	0	0.548201	0.621	0.26	0
Clu	0	0.541238	0.376	0.056	0
Cd47	0	0.539157	0.839	0.567	0
Tbx3os1	0	0.533991	0.409	0.009	0
Stxbp6	0	0.530716	0.629	0.243	0
Itga3	0	0.530463	0.473	0.093	0
Ccnd3	0	0.527509	0.729	0.417	0
Pllp	0	0.525057	0.556	0.18	0
Myct1	0	0.513163	0.819	0.577	0
Map1lc3a	0	0.512223	0.691	0.367	0
Tmem47	0	0.508911	0.53	0.176	0
Lhfp	0	0.50626	0.573	0.163	0
Nkd1	0	0.503079	0.698	0.331	0
Itgb5	0	0.498928	0.406	0.002	0
Plpp3	0	0.491287	0.775	0.513	0
Cdipt	0	0.483126	0.664	0.339	0
Ramp2	0	0.481122	1	0.995	0
Pcdhac2	0	0.480662	0.356	0.007	0
Lyn	0	0.473866	0.805	0.526	0
Atp13a2	0	0.468348	0.577	0.23	0
Ly6e	0	0.464568	0.998	0.939	0
Rgs12	0	0.460678	0.579	0.24	0
Enho	0	0.453478	0.411	0.035	0
Rasgrp2	0	0.44766	0.468	0.088	0
Phlda3	0	0.446194	0.456	0.157	0
Mpped2	0	0.439347	0.565	0.226	0
Agfg1	0	0.432537	0.491	0.136	0
Mylk	0	0.432096	0.412	0.095	0
Mfng	0	0.422517	0.663	0.385	0
Paqr7	0	0.422438	0.412	0.061	0
Cx3cl1	0	0.41484	0.346	0.045	0
Gnao1	0	0.413843	0.404	0.068	0
Grina	0	0.413127	0.472	0.158	0
Acbd5	0	0.411306	0.444	0.118	0
Prdm1	0	0.395988	0.336	0.026	0
Tns3	0	0.394668	0.346	0.022	0
Nectin3	0	0.393172	0.366	0.061	0
Pdlim2	0	0.391599	0.42	0.082	0
Myo1e	0	0.387381	0.388	0.097	0
Tspan8	0	0.385176	0.518	0.173	0
Lmntd1	0	0.367668	0.279	0.005	0
Lmo7	0	0.36668	0.316	0.011	0
Grb14	0	0.362963	0.349	0.053	0
Nipal3	0	0.361687	0.385	0.081	0
Adam12	0	0.358476	0.286	0.022	0
Zfhx3	0	0.356369	0.35	0.069	0
Tppp3	0	0.355306	0.307	0.015	0
Frrs1	0	0.354707	0.306	0.025	0
Hyal1	0	0.350789	0.338	0.062	0
Slc48a1	0	0.34855	0.379	0.097	0
Tmeff2	0	0.338361	0.285	0.014	0
Cdkn2b	0	0.331135	0.263	0.003	0
Rap2a	0	0.330323	0.33	0.036	0
Endod1	0	0.318396	0.323	0.044	0
Slc12a2	0	0.286916	0.242	0.021	0
Ccdc68	0	0.284418	0.271	0.017	0
Slc22a23	0	0.28089	0.245	0.016	0
Egflam	0	0.280137	0.23	0.001	0
Fgf1	0	0.269679	0.24	0.019	0
Tex14	0	0.259586	0.204	0.012	0
Fam198b	0	-0.411677	0.044	0.36	0
Glp1r	0	-0.4131	0.014	0.304	0
Sema3g	0	-0.435352	0.006	0.297	0
Ahnak	0	-0.458655	0.023	0.33	0
Gpr182	0	-0.504129	0.016	0.397	0
Itm2c	0	-0.512494	0.157	0.536	0
Ehd1	0	-0.517743	0.194	0.592	0
Peg3	0	-0.519587	0.012	0.304	0
Hey1	0	-0.533336	0.03	0.331	0
Itga6	0	-0.55262	0.032	0.45	0
Rnf144a	0	-0.588169	0.156	0.532	0
Adgrl4	0	-0.600637	0.064	0.49	0
Rps3a1	0	-0.602319	0.707	0.867	0
Rps6	0	-0.604077	0.467	0.771	0
Rpl23	0	-0.614825	0.799	0.918	0
Pcsk5	0	-0.62046	0.009	0.361	0
Adamts1	0	-0.621547	0.053	0.375	0
Rpl28	0	-0.624788	0.751	0.897	0
Atp1a1	0	-0.627739	0.175	0.613	0
Stmn1	0	-0.631176	0.153	0.538	0
Adam15	0	-0.649561	0.203	0.61	0
Rps15a	0	-0.651183	0.661	0.849	0
Edn1	0	-0.657408	0.01	0.342	0
Marcksl1	0	-0.665289	0.325	0.708	0
Acer2	0	-0.671557	0.16	0.569	0
Rps24	0	-0.678184	0.83	0.945	0
Rps26	0	-0.690437	0.598	0.813	0
Rps19	0	-0.703593	0.527	0.782	0
Tmsb4x	0	-0.756076	0.676	0.882	0
Cav1	0	-0.767597	0.9	0.965	0
Prss23	0	-0.768657	0.004	0.365	0
Fbln2	0	-0.800427	0.004	0.303	0
Clec14a	0	-0.807567	0.614	0.872	0
Prex2	0	-0.812075	0.1	0.58	0
Prcp	0	-0.817928	0.051	0.599	0
Kit	0	-0.82132	0.02	0.507	0
Rgcc	0	-0.847067	0.061	0.515	0
Slc6a6	0	-0.870203	0.03	0.492	0
Tek	0	-0.873102	0.048	0.608	0
Tmem2	0	-0.887836	0.025	0.556	0
Foxp1	0	-0.911426	0.192	0.744	0
Igfbp4	0	-0.948566	0.278	0.769	0
Tmsb10	0	-0.982507	0.885	0.99	0
Sparcl1	0	-1.07256	0.063	0.552	0
Aplnr	0	-1.08653	0.037	0.659	0
Hmcn1	0	-1.09057	0.01	0.55	0
Gpihbp1	0	-1.10661	0.4	0.813	0
Cd93	0	-1.17799	0.309	0.874	0
Gja4	0	-1.25292	0.044	0.552	0
Ifitm3	0	-1.28545	0.339	0.88	0
Cxcl12	0	-1.34566	0.007	0.281	0
Tm4sf1	0	-1.38535	0.221	0.776	0
Ptprb	0	-1.3945	0.05	0.748	0
Plvap	0	-1.92998	0.269	0.953	0
Mettl24	0	0.417567	0.495	0.186	0
Rps4x	0	-0.623353	0.726	0.887	0
Hmgb1	0	-0.603996	0.641	0.845	0
Trib2	0	0.395502	0.528	0.214	0
Kctd12	0	0.389091	0.412	0.114	0
Pnkd	0	0.380604	0.498	0.204	0
S100a10	0	-0.543559	0.267	0.618	0
Lgals3bp	0	0.431363	0.494	0.181	0
Rps7	0	-0.611271	0.714	0.873	3.44428e-307
Ifitm2	0	-0.541383	0.778	0.91	1.12711e-306
Tgfb1	0	0.434878	0.76	0.508	3.83991e-304
Ldb2	9.17921e-308	-0.56979	0.452	0.736	1.72551e-303
Rplp0	4.25134e-307	-0.672417	0.683	0.858	7.99168e-303
Rps9	5.82107e-307	-0.573639	0.673	0.846	1.09424e-302
Rpl30	8.28657e-307	-0.535981	0.713	0.875	1.55771e-302
Gnpnat1	2.50395e-305	0.275909	0.269	0.043	4.70692e-301
Tmod2	9.04247e-305	0.356708	0.401	0.112	1.6998e-300
Rpsa	9.29443e-304	-0.644417	0.654	0.835	1.74717e-299
Rpl18a	8.08294e-303	-0.599955	0.66	0.845	1.51943e-298
Tgm2	1.09434e-299	-0.303332	0.006	0.251	2.05713e-295
Egfl7	1.94114e-299	0.365221	1	0.992	3.64896e-295
Foxo1	2.35825e-299	-0.398529	0.068	0.374	4.43304e-295
Tead2	3.95802e-299	-0.335765	0.06	0.366	7.44029e-295
Rps21	4.53079e-299	-0.535529	0.688	0.854	8.51697e-295
Fkbp1a	7.95419e-299	0.471517	0.982	0.961	1.49523e-294
Rpl13	2.46896e-298	-0.590788	0.783	0.912	4.64115e-294
Rflnb	3.09847e-298	-0.368522	0.013	0.27	5.82449e-294
Gpr146	2.17249e-297	0.404012	0.546	0.238	4.08385e-293
Rps8	1.56272e-295	-0.567613	0.84	0.938	2.93759e-291
Laptm4a	3.29413e-293	0.427778	0.958	0.885	6.19231e-289
Rps20	1.61142e-291	-0.558046	0.85	0.933	3.02914e-287
Fmo1	1.24357e-290	0.446497	0.782	0.464	2.33766e-286
Serpinh1	1.6185e-285	0.460225	0.954	0.85	3.04245e-281
Ggh	8.91281e-284	0.361742	0.511	0.224	1.67543e-279
Rps27a	1.16318e-283	-0.545756	0.718	0.874	2.18655e-279
Zfp36l1	4.65439e-283	-0.529036	0.136	0.461	8.74932e-279
Foxf1	4.68301e-283	0.460822	0.844	0.655	8.80312e-279
Cltb	6.00421e-283	0.397418	0.618	0.336	1.12867e-278
Il2rg	9.88211e-282	0.443262	0.772	0.511	1.85764e-277
Stard8	3.31855e-281	0.347368	0.403	0.124	6.23821e-277
Arl5b	2.11431e-280	0.407767	0.44	0.155	3.97448e-276
Timp2	3.42362e-278	0.366348	0.453	0.154	6.43572e-274
Tmbim1	3.9077e-278	0.38272	0.611	0.307	7.34569e-274
Plcb1	2.05554e-276	-0.403285	0.026	0.284	3.864e-272
Gimap6	3.54563e-276	0.444114	0.83	0.634	6.66507e-272
Pls3	4.41582e-276	0.349311	0.458	0.161	8.30087e-272
Rpl32	6.30551e-276	-0.602357	0.618	0.808	1.18531e-271
Rps27	9.48415e-276	-0.5748	0.544	0.775	1.78283e-271
Cds2	2.88585e-275	0.378293	0.501	0.205	5.42482e-271
Plpp1	9.40445e-274	0.433348	0.937	0.774	1.76785e-269
Rap1b	2.15617e-273	0.388384	0.783	0.602	4.05316e-269
Entpd1	8.16071e-273	-0.322138	0.001	0.215	1.53405e-268
Hoxa5	5.63678e-272	-0.354849	0.058	0.342	1.0596e-267
Rps16	7.32271e-272	-0.535314	0.782	0.898	1.37652e-267
Ahr	1.03161e-271	0.480841	0.794	0.545	1.93923e-267
Rps5	1.35234e-271	-0.564058	0.731	0.873	2.54213e-267
Shisa5	4.67505e-271	0.413708	0.785	0.572	8.78816e-267
Pdia5	2.29448e-270	0.356878	0.474	0.171	4.31316e-266
Txndc5	7.99413e-270	-0.341954	0.047	0.32	1.50274e-265
Anxa2	2.82441e-267	-0.549756	0.376	0.679	5.30933e-263
Herpud1	7.34393e-267	0.326057	0.417	0.145	1.38051e-262
Emp3	7.56141e-267	-0.359778	0.031	0.289	1.42139e-262
Rps3	1.92201e-266	-0.519921	0.639	0.821	3.61299e-262
Anxa3	1.16749e-264	0.408692	0.861	0.664	2.19465e-260
Sox7	1.12952e-263	-0.472077	0.243	0.566	2.12328e-259
Tspan15	2.49445e-262	0.333651	0.448	0.165	4.68907e-258
Gstp1	3.73404e-262	-0.38349	0.072	0.359	7.01925e-258
Trp53i11	3.888e-261	-0.3529	0.041	0.306	7.30866e-257
Ptpn18	4.26619e-261	-0.306344	0.039	0.302	8.01958e-257
Rpl29	1.05056e-260	-0.498146	0.757	0.886	1.97485e-256
Eef1a1	7.37615e-258	-0.511293	0.929	0.979	1.38657e-253
Palmd	7.93519e-258	-0.384798	0.083	0.37	1.49166e-253
Dhrs3	4.68999e-257	0.294593	0.34	0.091	8.81625e-253
Uba52	1.37018e-255	-0.508318	0.87	0.945	2.57567e-251
Sat1	1.79027e-255	-0.473084	0.111	0.412	3.36536e-251
Clic4	4.87482e-254	0.463073	0.876	0.679	9.16369e-250
Stmn2	6.01653e-253	0.420034	0.815	0.502	1.13099e-248
Mgll	1.00516e-252	0.41335	0.612	0.313	1.8895e-248
Sparc	2.75659e-252	-0.547868	0.84	0.925	5.18184e-248
Bin1	1.02155e-251	0.333436	0.515	0.24	1.92031e-247
Jup	5.28504e-250	0.379013	0.928	0.806	9.93482e-246
Hnrnpa3	5.43219e-250	-0.506336	0.446	0.721	1.02114e-245
Hapln1	3.62213e-249	0.367179	0.334	0.092	6.80888e-245
Fbln5	6.75493e-247	-0.983348	0.001	0.194	1.26979e-242
S1pr4	3.40786e-246	0.279932	0.312	0.08	6.40609e-242
Itga5	4.80204e-246	-0.312858	0.053	0.317	9.02688e-242
Tmcc2	5.51622e-246	0.367492	0.357	0.109	1.03694e-241
Rps2	8.12371e-246	-0.657164	0.62	0.804	1.52709e-241
H2afv	1.31374e-244	-0.407253	0.126	0.421	2.46957e-240
Lmo2	5.62005e-244	0.384031	0.619	0.362	1.05646e-239
Wif1	8.5158e-242	-0.340048	0.003	0.202	1.6008e-237
Piezo2	7.99014e-240	0.440836	0.643	0.358	1.50199e-235
Ptma	1.15403e-239	-0.466487	0.932	0.971	2.16935e-235
Rpl36a	8.57362e-236	-0.483209	0.521	0.743	1.61167e-231
Tmtc2	2.11175e-233	0.44595	0.66	0.388	3.96966e-229
Rps10	2.53011e-233	-0.492244	0.743	0.864	4.7561e-229
Cdkn1a	6.24225e-233	0.455608	0.404	0.147	1.17342e-228
Akap13	7.9964e-233	0.419515	0.551	0.269	1.50316e-228
Fam181b	9.94971e-233	-0.27393	0.02	0.24	1.87035e-228
Hnrnpa2b1	2.74063e-232	-0.414713	0.788	0.906	5.15184e-228
Add3	7.60392e-232	0.390246	0.69	0.419	1.42938e-227
Rpl26	2.2575e-231	-0.489785	0.555	0.766	4.24366e-227
Rpl3	3.07698e-229	-0.478539	0.567	0.772	5.78411e-225
Rpl6	4.56628e-229	-0.46659	0.773	0.888	8.58369e-225
Rasgrp3	6.07367e-228	-0.392138	0.172	0.463	1.14173e-223
Jam2	2.05706e-227	-0.366529	0.096	0.365	3.86685e-223
Tpt1	3.98098e-227	-0.495837	0.854	0.925	7.48345e-223
Nedd4	9.36145e-227	-0.492339	0.431	0.697	1.75977e-222
Nr4a1	3.55351e-226	0.526964	0.347	0.105	6.67989e-222
Glis2	7.63613e-226	0.267131	0.32	0.091	1.43544e-221
Utrn	9.8728e-226	-0.315294	0.032	0.262	1.85589e-221
Fstl1	1.90145e-225	-0.565091	0.117	0.389	3.57435e-221
Tpst2	2.60099e-224	0.349422	0.738	0.545	4.88933e-220
Slc43a3	3.4903e-224	-0.433228	0.398	0.675	6.56107e-220
Stard3nl	3.15525e-223	0.315684	0.498	0.231	5.93124e-219
Rpl11	3.76216e-223	-0.444215	0.773	0.893	7.0721e-219
Rpl10a	5.70858e-223	-0.505708	0.498	0.718	1.0731e-218
Smagp	1.58341e-222	0.349838	0.713	0.499	2.97649e-218
Tmem252	1.60144e-221	-0.373776	0.021	0.235	3.01039e-217
Fau	1.88259e-221	-0.445431	0.884	0.942	3.53889e-217
Rpl9-ps6	6.60274e-221	-0.453015	0.764	0.87	1.24118e-216
Fas	2.7276e-220	0.343825	0.58	0.299	5.12734e-216
Limd2	3.24373e-219	-0.256511	0.035	0.264	6.09757e-215
Dusp3	1.58485e-218	0.362208	0.615	0.353	2.97919e-214
Pcdh12	2.05529e-218	0.360662	0.486	0.232	3.86354e-214
Frmd4a	6.94089e-218	-0.292136	0.041	0.271	1.30475e-213
Rps28	6.16349e-216	-0.480822	0.553	0.765	1.15861e-211
Anp32a	9.29216e-216	-0.421606	0.493	0.734	1.74674e-211
Hmgb2	1.8904e-215	-0.709024	0.104	0.357	3.55357e-211
Rapgef3	1.24139e-213	0.328141	0.465	0.205	2.33357e-209
Slc38a2	2.6155e-212	-0.352248	0.086	0.343	4.91661e-208
Adamts10	1.92032e-211	0.32103	0.403	0.154	3.60982e-207
Rpl7	2.15152e-211	-0.456125	0.538	0.748	4.04442e-207
Stard4	7.1431e-211	-0.302314	0.073	0.323	1.34276e-206
Cebpd	5.45635e-210	-0.587622	0.114	0.378	1.02568e-205
Lpl	1.13488e-208	-0.260839	0.007	0.19	2.13336e-204
Abi1	1.27769e-208	0.328524	0.527	0.262	2.4018e-204
Rpl39	3.42987e-208	-0.467695	0.713	0.847	6.44748e-204
Syne1	5.26288e-208	0.286886	0.324	0.095	9.89316e-204
Nid1	6.01522e-208	0.39777	0.604	0.342	1.13074e-203
Prickle1	2.37898e-207	0.350082	0.459	0.204	4.47201e-203
Stard9	1.15695e-206	0.368121	0.485	0.225	2.17483e-202
Ephb4	3.41165e-206	-0.369047	0.203	0.481	6.41322e-202
Rps23	2.20831e-204	-0.451148	0.613	0.789	4.15118e-200
Jun	1.00637e-203	0.475292	0.897	0.736	1.89178e-199
Npr1	1.40984e-203	-0.344836	0.172	0.447	2.65022e-199
Ctsd	2.67655e-203	0.365322	0.735	0.513	5.03137e-199
B3gnt2	2.76228e-203	0.275673	0.387	0.147	5.19254e-199
Rps11	4.45839e-202	-0.43494	0.841	0.91	8.38089e-198
Rpl34	5.82539e-201	-0.442212	0.774	0.874	1.09506e-196
H2afz	1.447e-200	-0.716912	0.382	0.609	2.72006e-196
Gimap5	1.53459e-200	-0.341606	0.144	0.413	2.88473e-196
Saraf	7.82063e-200	0.330069	0.666	0.435	1.47012e-195
Pabpc1	5.0882e-199	-0.408252	0.285	0.559	9.5648e-195
Thbd	5.31505e-199	0.371928	0.921	0.726	9.99123e-195
Fxyd5	1.04017e-198	0.384571	0.65	0.482	1.95531e-194
Emp1	1.19606e-195	0.379253	0.864	0.721	2.24835e-191
Antxr2	2.58623e-194	-0.386299	0.19	0.459	4.86159e-190
Rpl22	2.70995e-194	-0.428323	0.573	0.765	5.09416e-190
Crlf2	2.9317e-194	0.319631	0.516	0.269	5.511e-190
Tinagl1	3.26084e-194	-0.269733	0.012	0.193	6.12973e-190
Hspg2	7.64962e-194	-0.258722	0.011	0.19	1.43798e-189
Samd5	9.97966e-194	-0.264989	0.009	0.185	1.87598e-189
Hnrnpa1	1.49428e-193	-0.370471	0.271	0.54	2.80895e-189
Rplp1	2.2475e-193	-0.498304	0.567	0.753	4.22485e-189
Elk3	7.95792e-193	-0.381552	0.422	0.676	1.49593e-188
Npm1	1.63443e-192	-0.446421	0.304	0.555	3.0724e-188
Erh	4.02666e-192	-0.376467	0.354	0.601	7.56932e-188
Zyx	6.02689e-192	-0.313584	0.1	0.348	1.13293e-187
Itga1	3.09585e-191	-0.433701	0.111	0.356	5.81958e-187
Rps14	3.66459e-191	-0.438749	0.667	0.801	6.8887e-187
Klf7	2.81667e-190	0.347789	0.685	0.455	5.29479e-186
Rplp2	5.02904e-190	-0.436871	0.578	0.775	9.45359e-186
Vwf	5.09281e-189	-0.562231	0.002	0.16	9.57346e-185
Cd9	2.28082e-188	-0.484233	0.596	0.778	4.28749e-184
Hmgn1	8.09805e-187	-0.368206	0.24	0.5	1.52227e-182
Id2	7.66216e-186	-0.251853	0.02	0.206	1.44033e-181
Btbd3	1.27351e-185	0.335937	0.496	0.236	2.39394e-181
Reep1	2.98337e-184	0.304726	0.474	0.222	5.60813e-180
Mfge8	6.01506e-184	-0.36208	0.282	0.549	1.13071e-179
Marcks	1.88473e-183	0.343676	0.676	0.466	3.54292e-179
Lmnb1	3.46881e-182	-0.394183	0.056	0.266	6.52067e-178
Rpl21	2.08627e-181	-0.420118	0.554	0.755	3.92177e-177
Col5a2	2.15159e-181	-0.35105	0.001	0.149	4.04456e-177
Eef1b2	2.82048e-181	-0.389329	0.37	0.62	5.30193e-177
Rpl37a	3.21418e-181	-0.430294	0.734	0.847	6.04201e-177
Cgrrf1	6.43455e-180	0.266032	0.374	0.152	1.20957e-175
Rpl19	2.3191e-179	-0.403464	0.818	0.903	4.35945e-175
Elmo1	1.28172e-178	0.322836	0.528	0.276	2.40938e-174
Rpl18	1.07592e-177	-0.400738	0.751	0.861	2.02251e-173
Rpl13a	1.31563e-177	-0.408192	0.6	0.774	2.47311e-173
Tspan12	1.54769e-177	0.303852	0.531	0.29	2.90935e-173
Mest	5.40923e-177	0.40637	0.935	0.779	1.01683e-172
Hsp90ab1	2.26877e-176	-0.391298	0.874	0.936	4.26483e-172
Cavin1	1.74739e-175	-0.3286	0.235	0.496	3.28475e-171
Abi3	1.78609e-175	0.294539	0.506	0.283	3.35748e-171
Sqstm1	2.7973e-175	0.350473	0.65	0.446	5.25836e-171
Rpl24	1.28393e-174	-0.395827	0.728	0.85	2.41353e-170
Csrp2	2.84903e-174	-0.418981	0.3	0.551	5.3556e-170
Heg1	6.52769e-174	-0.434621	0.294	0.546	1.22707e-169
Rarg	1.82685e-173	0.264084	0.406	0.175	3.43411e-169
Camk1	3.15365e-173	0.276058	0.439	0.207	5.92823e-169
Tgfbr2	1.08358e-172	0.332931	0.476	0.232	2.03692e-168
Ctsa	2.54069e-172	0.310603	0.621	0.403	4.77599e-168
Glul	2.55936e-172	-0.529794	0.351	0.557	4.81108e-168
Rpn1	1.58714e-171	0.329997	0.738	0.559	2.9835e-167
Rpl35	3.49654e-171	-0.414344	0.794	0.882	6.5728e-167
Malat1	3.79397e-169	0.728551	0.95	0.879	7.1319e-165
Gapdh	9.47232e-169	-0.451831	0.693	0.816	1.78061e-164
Sema3f	1.40388e-168	0.29007	0.339	0.13	2.63901e-164
Slc9a3r2	1.45339e-168	0.318624	0.94	0.827	2.73209e-164
Tmbim6	1.60071e-168	0.317038	0.945	0.872	3.00902e-164
Cd151	4.45018e-167	0.318571	0.872	0.76	8.36545e-163
Sox17	4.5236e-167	-0.478889	0.469	0.668	8.50346e-163
Pde3a	3.58461e-166	-0.45292	0.176	0.407	6.73834e-162
Rhoc	7.20991e-166	0.340171	0.838	0.726	1.35532e-161
Ltbp4	6.68693e-164	-0.301601	0.001	0.136	1.25701e-159
Ptms	2.55584e-163	-0.359627	0.198	0.445	4.80447e-159
Rpl35a	5.37037e-163	-0.383882	0.464	0.677	1.00952e-158
Lmna	1.06772e-162	0.293259	0.468	0.225	2.00709e-158
Wfdc1	1.98772e-162	-0.374894	0.085	0.291	3.73652e-158
Cdh5	3.6987e-162	0.300087	0.993	0.958	6.95282e-158
Esam	4.0753e-161	0.288842	0.983	0.937	7.66075e-157
Oaz1	8.96548e-161	-0.358481	0.614	0.787	1.68533e-156
Lbp	4.18612e-160	-0.322461	0.02	0.182	7.86906e-156
Lxn	1.44994e-159	-0.341519	0.303	0.54	2.72559e-155
Plekha1	3.17214e-159	0.308793	0.541	0.306	5.96298e-155
Tmem176b	1.37054e-158	0.353567	0.851	0.75	2.57633e-154
Rpl14	2.23163e-158	-0.387751	0.543	0.716	4.19501e-154
Nfic	1.58338e-157	0.297855	0.551	0.332	2.97644e-153
Rpl12	2.18513e-157	-0.355058	0.243	0.475	4.10761e-153
Tmcc3	3.15176e-156	0.28208	0.46	0.219	5.92468e-152
Homer3	5.30787e-156	0.291268	0.631	0.426	9.97774e-152
Tspan7	5.84665e-156	0.285011	0.983	0.905	1.09905e-151
Abracl	1.7293e-154	-0.274912	0.174	0.41	3.25073e-150
Mfsd5	4.53084e-154	0.256343	0.432	0.224	8.51707e-150
Ralb	3.77659e-153	-0.281372	0.21	0.453	7.09923e-149
Arap2	4.2731e-153	0.297529	0.446	0.216	8.03257e-149
Lims2	1.65075e-151	0.253094	0.393	0.177	3.10308e-147
Rpl36	2.95603e-151	-0.374062	0.731	0.838	5.55675e-147
Rps18	8.5351e-151	-0.414198	0.449	0.647	1.60443e-146
Gna11	5.1799e-150	0.275693	0.574	0.372	9.73718e-146
Flnb	1.68823e-149	-0.259753	0.077	0.279	3.17353e-145
Actn4	3.9578e-149	-0.33178	0.397	0.625	7.43987e-145
Rps12	6.47085e-149	-0.414639	0.622	0.765	1.21639e-144
Cdc42ep2	5.79933e-148	0.27666	0.437	0.225	1.09016e-143
Rpl10-ps3	5.92516e-148	-0.40257	0.603	0.749	1.11381e-143
Naca	3.5242e-147	-0.365118	0.558	0.718	6.62479e-143
Cdk4	1.76203e-146	-0.31498	0.276	0.498	3.31227e-142
Rasal2	1.61244e-144	0.294749	0.469	0.243	3.03107e-140
S100a16	3.65015e-144	-0.32549	0.68	0.822	6.86156e-140
Ctnnb1	3.71027e-144	-0.321309	0.601	0.78	6.97457e-140
H1f0	4.74455e-144	-0.470355	0.298	0.531	8.91881e-140
Stab1	7.74984e-144	0.304066	0.465	0.237	1.45682e-139
Tubb2b	1.6538e-143	-0.299704	0.148	0.364	3.10882e-139
Tsc22d3	6.07145e-143	0.271696	0.452	0.228	1.14131e-138
Hlx	6.41877e-142	0.300031	0.579	0.34	1.2066e-137
Serinc1	1.09766e-141	0.293173	0.674	0.473	2.06337e-137
Rack1	5.5306e-141	-0.352366	0.433	0.632	1.03964e-136
Hmgb3	1.34639e-140	-0.253411	0.138	0.358	2.53094e-136
Gm10076	1.5671e-140	-0.381742	0.882	0.932	2.94584e-136
Rps13	4.22053e-140	-0.34852	0.578	0.733	7.93375e-136
Eif3f	1.00362e-138	-0.347975	0.503	0.681	1.88661e-134
Atpif1	1.02684e-138	-0.332263	0.446	0.659	1.93026e-134
Rpl4	5.09647e-138	-0.33916	0.422	0.623	9.58035e-134
Rpl8	8.61452e-136	-0.349932	0.764	0.854	1.61936e-131
Bicd2	5.90611e-135	0.263722	0.463	0.261	1.11023e-130
H3f3a	2.38268e-134	-0.318916	0.757	0.856	4.47897e-130
Top2a	2.38499e-134	-0.369536	0.005	0.128	4.48331e-130
Nfib	1.04867e-133	-0.334987	0.297	0.524	1.97129e-129
Ppia	1.23598e-132	-0.347058	0.963	0.98	2.3234e-128
Snrpe	4.1114e-132	-0.301197	0.379	0.586	7.72861e-128
Rpl37	1.02903e-131	-0.340396	0.84	0.896	1.93437e-127
Mcm6	2.16458e-131	-0.255154	0.071	0.25	4.06899e-127
Fli1	2.6968e-130	-0.278797	0.254	0.472	5.06945e-126
Cnn3	4.59443e-130	0.265262	0.838	0.768	8.63661e-126
Tspan6	5.37289e-129	-0.252673	0.167	0.383	1.01e-124
Gbp2	2.42425e-128	-0.358786	0.009	0.135	4.55711e-124
Tpm4	2.50925e-128	-0.321982	0.601	0.764	4.71688e-124
Rps29	1.17708e-127	-0.313586	0.839	0.912	2.21267e-123
Tpm3	2.26905e-127	-0.297525	0.561	0.739	4.26537e-123
Klf4	7.47827e-127	0.321137	0.693	0.48	1.40576e-122
1110008F13Rik	1.11172e-126	0.257591	0.606	0.441	2.08981e-122
H2-Q4	7.32157e-126	-0.369402	0.223	0.435	1.37631e-121
Efnb2	1.6422e-125	-0.416828	0.243	0.44	3.08701e-121
mt-Co3	2.11458e-125	-0.35158	0.918	0.959	3.97499e-121
Rpl38	2.25549e-125	-0.32934	0.786	0.882	4.23987e-121
Pam	2.68243e-125	0.268303	0.561	0.338	5.04242e-121
Ndufa8	3.59747e-125	-0.277643	0.297	0.514	6.76252e-121
Nostrin	5.19334e-125	0.275526	0.743	0.528	9.76243e-121
Arpc1b	1.00662e-124	-0.29432	0.457	0.664	1.89225e-120
Aup1	1.38748e-123	0.253284	0.592	0.402	2.60819e-119
Atp5j	2.43835e-122	-0.295065	0.534	0.7	4.58361e-118
Mxra7	3.6443e-122	0.279482	0.602	0.42	6.85056e-118
Lamp1	2.97068e-121	0.26557	0.891	0.826	5.58428e-117
Ppp1r2	3.66874e-121	-0.339782	0.529	0.708	6.89651e-117
Agpat4	4.43631e-121	0.257	0.51	0.309	8.33938e-117
Grn	2.83487e-119	-0.304879	0.361	0.565	5.32899e-115
Rpl5	4.48484e-119	-0.308946	0.402	0.593	8.4306e-115
Pltp	8.52926e-118	-0.454153	0.667	0.792	1.60333e-113
Aldh2	5.65877e-117	-0.374184	0.34	0.512	1.06374e-112
Ehd4	9.14423e-117	0.288157	0.887	0.776	1.71893e-112
Rpl15	1.613e-116	-0.331892	0.765	0.839	3.03212e-112
Cep85l	1.65005e-116	0.259725	0.417	0.224	3.10176e-112
Rbms1	3.40438e-116	0.266453	0.696	0.535	6.39955e-112
Ier2	2.46394e-115	0.439012	0.747	0.619	4.63172e-111
Atp1b3	1.24479e-114	-0.310177	0.407	0.599	2.33996e-110
Srpr	1.82263e-114	0.273212	0.642	0.466	3.42619e-110
Rrm2	3.39767e-114	-0.284194	0.007	0.118	6.38694e-110
Sh3glb1	1.46279e-113	-0.272783	0.563	0.739	2.74975e-109
Pclaf	2.35483e-113	-0.277184	0.009	0.122	4.42661e-109
Col4a2	3.11905e-113	0.289945	0.895	0.731	5.86319e-109
Flt1	5.20241e-113	0.302227	0.654	0.471	9.77949e-109
Tmem59	1.67824e-112	0.263143	0.827	0.707	3.15476e-108
Rps25	4.36366e-112	-0.290075	0.372	0.565	8.2028e-108
Rpl22l1	1.04028e-109	-0.290515	0.273	0.468	1.95553e-105
Tax1bp1	5.83822e-109	-0.320175	0.371	0.556	1.09747e-104
Fermt2	6.92916e-108	0.263164	0.722	0.566	1.30254e-103
Cst3	1.27625e-107	0.304344	0.653	0.485	2.39909e-103
Sema3c	3.68044e-107	-0.310944	0.506	0.439	6.9185e-103
Eno1	2.21851e-106	-0.281139	0.308	0.498	4.17036e-102
Scarb1	2.30612e-106	0.25114	0.666	0.466	4.33504e-102
Ier5	4.11594e-106	0.271848	0.484	0.305	7.73714e-102
Birc5	1.32292e-105	-0.255491	0.012	0.12	2.48683e-101
Rpl9	5.2822e-105	-0.264081	0.283	0.472	9.92948e-101
Cd81	3.88614e-104	-0.346846	0.53	0.71	7.30517e-100
Arhgef12	3.98496e-104	0.250507	0.444	0.252	7.49093e-100
Fzd4	1.10258e-103	-0.281729	0.307	0.502	2.07262e-99
Mef2a	7.79109e-103	0.259987	0.622	0.434	1.46457e-98
Anxa5	9.86909e-102	-0.274594	0.342	0.544	1.85519e-97
Hnrnpab	2.19778e-101	-0.289553	0.483	0.648	4.1314e-97
Cyyr1	3.13877e-100	-0.347996	0.601	0.723	5.90027e-96
Abi3bp	4.54426e-99	0.266042	0.224	0.086	8.5423e-95
Cd38	6.27494e-99	0.257468	0.585	0.406	1.17956e-94
mt-Co1	8.42006e-99	-0.331319	0.9	0.944	1.5828e-94
Cyp1a1	4.21773e-98	0.373735	0.124	0.033	7.92848e-94
Atp5g2	2.10354e-97	-0.268604	0.559	0.706	3.95423e-93
Podxl	5.04801e-97	0.274093	0.671	0.487	9.48924e-93
Anp32b	5.14039e-97	-0.259232	0.186	0.365	9.66291e-93
Serinc3	1.22382e-95	0.287315	0.667	0.512	2.30053e-91
Ablim1	2.22813e-94	-0.273723	0.261	0.427	4.18844e-90
Rpl17	2.15939e-93	-0.256118	0.299	0.482	4.05922e-89
Chchd2	1.76536e-92	-0.25227	0.702	0.813	3.31853e-88
Tubb5	3.7491e-92	-0.340992	0.857	0.898	7.04756e-88
Uqcrh	1.94709e-90	-0.257351	0.442	0.61	3.66014e-86
Rbm3	1.31251e-89	-0.287114	0.639	0.752	2.46725e-85
Gstm1	6.79972e-89	0.251648	0.605	0.435	1.27821e-84
Nrep	1.3011e-88	-0.317799	0.395	0.56	2.44581e-84
Sumo2	3.38157e-87	-0.261991	0.595	0.728	6.35667e-83
Lyve1	7.50121e-86	-0.357208	0.568	0.732	1.41008e-81
Dusp1	8.92654e-86	0.371872	0.675	0.527	1.67801e-81
Hmgn2	4.89812e-85	-0.409264	0.461	0.58	9.20749e-81
Atp5e	9.72913e-83	-0.260719	0.484	0.623	1.82888e-78
Rpl27	2.48566e-81	-0.254858	0.676	0.784	4.67254e-77
Id1	4.08009e-81	0.287013	0.698	0.548	7.66975e-77
Hist1h2ap	1.38368e-79	-0.683139	0.046	0.148	2.60105e-75
S100a11	8.07192e-78	-0.256149	0.18	0.341	1.51736e-73
Nckap5	1.12486e-75	-0.278589	0.181	0.328	2.11451e-71
Tuba1b	1.59874e-75	-0.467141	0.561	0.625	3.00532e-71
Tuba1a	3.02591e-75	0.323882	0.611	0.454	5.68811e-71
Gnas	1.12827e-72	-0.314199	0.736	0.819	2.12092e-68
H2afx	1.99381e-69	-0.286315	0.094	0.204	3.74797e-65
Ran	3.47845e-69	-0.264042	0.422	0.535	6.53879e-65
Sptbn1	1.30643e-63	0.257822	0.895	0.828	2.45582e-59
Icam1	1.7765e-63	0.264186	0.333	0.193	3.33947e-59
Hist1h2ae	3.93331e-61	-0.257842	0.029	0.111	7.39384e-57
Ackr3	1.78921e-60	-0.309533	0.222	0.34	3.36336e-56
Ptprm	9.75638e-57	-0.283512	0.49	0.593	1.83401e-52
Junb	1.97933e-55	0.333691	0.497	0.347	3.72075e-51
Gadd45g	1.22403e-49	0.252007	0.192	0.109	2.30094e-45
H2-K1	1.19345e-43	-0.3814	0.492	0.559	2.24346e-39
